# KIF18A in HCC Metastasis: Dual Role in Anoikis Resistance and Chromosome Instability

**DOI:** 10.1101/2024.12.20.629627

**Authors:** Changhao Kan, Weiyu Bai, Xinru Yang, Hayam Hamdy, Xianghui Yang, Xin Liu, Yan Lv, Junling Shen, Jianwei Sun

## Abstract

The study explores the role of KIF18A, a gene linked to whole-genome doubling (WGD) and chromosomal instability (CIN), in the metastatic progression of hepatocellular carcinoma (HCC). We found that KIF18A is a critical link between CIN and anoikis resistance, key factors in HCC metastasis. Through the bulk-seq analysis, we identified the pressures of anoikis and CIN faced by tumor cells during HCC metastasis and identified hub genes central to this process. Our results reveal that E2F activation during HCC progression leads to the transcription of KIF18A, promoting the survival and metastasis of CIN tumors. Overexpression of KIF18A leads to longer tumor life, more micronuclei, and increased survival and metastasis through non-canonical NF-kB activation. Deletion of KIF18A stabilizes the nuclear membrane of the micronucleus, silences cGAS-STING and PI3K-AKT pathways, and inhibits classical NF-kB. The study’s limitations include the need for further animal studies to validate the findings and explore the transient activation of the cGAS-STING pathway. Additionally, future research could focus on the potential therapeutic implications of targeting KIF18A in cancer treatment.
