## Supplemental Table 2 for "KIF18A in HCC Metastasis: Dual Role in Anoikis Resistance and Chromosome Instability"

### Sheet: Sheet1
Gene Symbol	Description	Category	Gifts	GC Id	Relevance score
BRMS1	BRMS1 Transcriptional Repressor And Anoikis Regulator	Protein Coding	43	GC11M102590	15.3408
PTK2	Protein Tyrosine Kinase 2	Protein Coding	55	GC08M140657	8.33336
NTRK2	Neurotrophic Receptor Tyrosine Kinase 2	Protein Coding	60	GC09P084668	8.04347
BCL2L11	BCL2 Like 11	Protein Coding	52	GC02P111119	7.49539
SRC	SRC Proto-Oncogene, Non-Receptor Tyrosine Kinase	Protein Coding	58	GC20P037344	7.05271
CEACAM6	CEA Cell Adhesion Molecule 6	Protein Coding	48	GC19P041750	6.59511
CAV1	Caveolin 1	Protein Coding	55	GC07P116524	6.21574
AKT1	AKT Serine/Threonine Kinase 1	Protein Coding	61	GC14M104769	6.15275
ITGB1	Integrin Subunit Beta 1	Protein Coding	57	GC10M033922	5.68548
EGFR	Epidermal Growth Factor Receptor	Protein Coding	62	GC07P055019	5.34934
CASP8	Caspase 8	Protein Coding	59	GC02P201233	5.20176
BCL2	BCL2 Apoptosis Regulator	Protein Coding	57	GC18M063123	5.15204
CEACAM5	CEA Cell Adhesion Molecule 5	Protein Coding	50	GC19P076283	5.02152
STAT3	Signal Transducer And Activator Of Transcription 3	Protein Coding	61	GC17M042313	4.79776
PTRH2	Peptidyl-TRNA Hydrolase 2	Protein Coding	50	GC17M059674	4.70087
SIK1	Salt Inducible Kinase 1	Protein Coding	53	GC21M043414	4.6502
MAPK1	Mitogen-Activated Protein Kinase 1	Protein Coding	59	GC22M021759	4.51587
TLE1	TLE Family Member 1, Transcriptional Corepressor	Protein Coding	51	GC09M081583	4.48772
CTNNB1	Catenin Beta 1	Protein Coding	60	GC03P041194	4.3499
DAPK2	Death Associated Protein Kinase 2	Protein Coding	47	GC15M063907	4.24831
TP53	Tumor Protein P53	Protein Coding	61	GC17M007661	4.21526
BMF	Bcl2 Modifying Factor	Protein Coding	44	GC15M040087	4.20738
ZNF304	Zinc Finger Protein 304	Protein Coding	36	GC19P057351	4.19156
ITGA5	Integrin Subunit Alpha 5	Protein Coding	56	GC12M055086	4.14855
MCL1	MCL1 Apoptosis Regulator, BCL2 Family Member	Protein Coding	55	GC01M153178	4.03235
CASP3	Caspase 3	Protein Coding	56	GC04M184627	3.61534
CDH1	Cadherin 1	Protein Coding	56	GC16P068737	3.54773
BAD	BCL2 Associated Agonist Of Cell Death	Protein Coding	51	GC11M102477	3.43669
MAPK3	Mitogen-Activated Protein Kinase 3	Protein Coding	56	GC16M039242	3.41803
PAK1	P21 (RAC1) Activated Kinase 1	Protein Coding	57	GC11M103141	3.39472
ITGAV	Integrin Subunit Alpha V	Protein Coding	55	GC02P186589	3.33211
FN1	Fibronectin 1	Protein Coding	57	GC02M215360	3.26961
PIK3CA	Phosphatidylinositol-4,5-Bisphosphate 3-Kinase Catalytic Subunit Alpha	Protein Coding	59	GC03P179148	3.24974
PTGS2	Prostaglandin-Endoperoxide Synthase 2	Protein Coding	56	GC01M186671	3.12002
BCL2L1	BCL2 Like 1	Protein Coding	55	GC20M031664	3.04386
BAX	BCL2 Associated X, Apoptosis Regulator	Protein Coding	57	GC19P048954	2.95488
BCAR1	BCAR1 Scaffold Protein, Cas Family Member	Protein Coding	50	GC16M075228	2.95488
ERBB2	Erb-B2 Receptor Tyrosine Kinase 2	Protein Coding	62	GC17P039687	2.92583
PTEN	Phosphatase And Tensin Homolog	Protein Coding	59	GC10P095599	2.91484
ANGPTL4	Angiopoietin Like 4	Protein Coding	52	GC19P008363	2.79814
CYCS	Cytochrome C, Somatic	Protein Coding	55	GC07M025118	2.71158
BRAF	B-Raf Proto-Oncogene, Serine/Threonine Kinase	Protein Coding	60	GC07M140745	2.70588
YAP1	Yes1 Associated Transcriptional Regulator	Protein Coding	55	GC11P102110	2.70502
ITGA2	Integrin Subunit Alpha 2	Protein Coding	53	GC05P052989	2.66588
ANXA5	Annexin A5	Protein Coding	52	GC04M121667	2.62625
BIRC5	Baculoviral IAP Repeat Containing 5	Protein Coding	52	GC17P078214	2.61329
TIMP1	TIMP Metallopeptidase Inhibitor 1	Protein Coding	52	GC0XP047769	2.60473
ATF4	Activating Transcription Factor 4	Protein Coding	52	GC22P039519	2.57696
BDNF	Brain Derived Neurotrophic Factor	Protein Coding	56	GC11M027654	2.57587
CSPG4	Chondroitin Sulfate Proteoglycan 4	Protein Coding	53	GC15M075674	2.54674
BSG	Basigin (Ok Blood Group)	Protein Coding	51	GC19P000571	2.54674
AKT2	AKT Serine/Threonine Kinase 2	Protein Coding	61	GC19M040230	2.52669
MTOR	Mechanistic Target Of Rapamycin Kinase	Protein Coding	62	GC01M011106	2.49666
IGF1R	Insulin Like Growth Factor 1 Receptor	Protein Coding	61	GC15P098648	2.49191
MAPK8	Mitogen-Activated Protein Kinase 8	Protein Coding	57	GC10P048306	2.49162
IGF1	Insulin Like Growth Factor 1	Protein Coding	55	GC12M102395	2.49109
ANKRD13C	Ankyrin Repeat Domain 13C	Protein Coding	39	GC01M070259	2.46912
ITGA6	Integrin Subunit Alpha 6	Protein Coding	56	GC02P172427	2.44659
ILK	Integrin Linked Kinase	Protein Coding	52	GC11P006604	2.43114
PDK4	Pyruvate Dehydrogenase Kinase 4	Protein Coding	50	GC07M095583	2.42613
CFLAR	CASP8 And FADD Like Apoptosis Regulator	Protein Coding	51	GC02P201126	2.41341
RHOA	Ras Homolog Family Member A	Protein Coding	57	GC03M049359	2.3973
HIF1A	Hypoxia Inducible Factor 1 Subunit Alpha	Protein Coding	54	GC14P061695	2.39222
DAP3	Death Associated Protein 3	Protein Coding	46	GC01P155842	2.38267
STK11	Serine/Threonine Kinase 11	Protein Coding	57	GC19P001177	2.38007
ITGA3	Integrin Subunit Alpha 3	Protein Coding	55	GC17P050055	2.31881
PTK2B	Protein Tyrosine Kinase 2 Beta	Protein Coding	55	GC08P027311	2.31196
CCND1	Cyclin D1	Protein Coding	60	GC11P069641	2.29496
CTTN	Cortactin	Protein Coding	50	GC11P070398	2.29496
CALR	Calreticulin	Protein Coding	58	GC19P012938	2.25289
CDCP1	CUB Domain Containing Protein 1	Protein Coding	46	GC03M045082	2.24034
MYBBP1A	MYB Binding Protein 1a	Protein Coding	46	GC17M004538	2.22813
PLAUR	Plasminogen Activator, Urokinase Receptor	Protein Coding	52	GC19M043646	2.20963
SKP2	S-Phase Kinase Associated Protein 2	Protein Coding	50	GC05P036151	2.20963
TLE5	TLE Family Member 5, Transcriptional Modulator	Protein Coding	44	GC19M007560	2.20296
HGF	Hepatocyte Growth Factor	Protein Coding	58	GC07M081699	2.18418
EGF	Epidermal Growth Factor	Protein Coding	57	GC04P109912	2.1651
PIK3CG	Phosphatidylinositol-4,5-Bisphosphate 3-Kinase Catalytic Subunit Gamma	Protein Coding	55	GC07P106865	2.16221
ITGB4	Integrin Subunit Beta 4	Protein Coding	56	GC17P075721	2.1526
DAPK1	Death Associated Protein Kinase 1	Protein Coding	56	GC09P087497	2.13652
MIR145	MicroRNA 145	RNA Gene	26	GC05P149430	2.13652
PIK3R1	Phosphoinositide-3-Kinase Regulatory Subunit 1	Protein Coding	57	GC05P068215	2.1084
CHEK2	Checkpoint Kinase 2	Protein Coding	61	GC22M028687	2.09622
MAP2K1	Mitogen-Activated Protein Kinase Kinase 1	Protein Coding	60	GC15P066386	2.08185
E2F1	E2F Transcription Factor 1	Protein Coding	50	GC20M033675	2.06426
CXCL12	C-X-C Motif Chemokine Ligand 12	Protein Coding	51	GC10M044370	2.06016
LGALS3	Galectin 3	Protein Coding	52	GC14P055124	2.0186
BAK1	BCL2 Antagonist/Killer 1	Protein Coding	52	GC06M033572	2.00984
FBXW7-AS1	FBXW7 Antisense RNA 1	RNA Gene	18	GC04P152338	2.00874
PIK3R3	Phosphoinositide-3-Kinase Regulatory Subunit 3	Protein Coding	50	GC01M046041	1.98878
ABHD4	Abhydrolase Domain Containing 4, N-Acyl Phospholipase B	Protein Coding	45	GC14P036229	1.97861
CD44	CD44 Molecule (Indian Blood Group)	Protein Coding	55	GC11P035139	1.9734
ITGA4	Integrin Subunit Alpha 4	Protein Coding	55	GC02P181456	1.95894
FADD	Fas Associated Via Death Domain	Protein Coding	52	GC11P070203	1.95894
PHLDA2	Pleckstrin Homology Like Domain Family A Member 2	Protein Coding	43	GC11M002928	1.95894
TGFB1	Transforming Growth Factor Beta 1	Protein Coding	60	GC19M041301	1.95199
HMCN1	Hemicentin 1	Protein Coding	45	GC01P185734	1.95199
MMP2	Matrix Metallopeptidase 2	Protein Coding	60	GC16P055390	1.93856
CEBPB	CCAAT Enhancer Binding Protein Beta	Protein Coding	50	GC20P050190	1.93856
CEMIP	Cell Migration Inducing Hyaluronidase 1	Protein Coding	44	GC15P080779	1.93856
CDKN3	Cyclin Dependent Kinase Inhibitor 3	Protein Coding	48	GC14P054398	1.92908
CBL	Cbl Proto-Oncogene	Protein Coding	59	GC11P119206	1.91738
CASP9	Caspase 9	Protein Coding	53	GC01M015491	1.91738
SFN	Stratifin	Protein Coding	52	GC01P028965	1.91738
MTDH	Metadherin	Protein Coding	47	GC08P097643	1.91738
PRKCA	Protein Kinase C Alpha	Protein Coding	57	GC17P066302	1.89529
TNFRSF10B	TNF Receptor Superfamily Member 10b	Protein Coding	57	GC08M023020	1.89529
CXCL8	C-X-C Motif Chemokine Ligand 8	Protein Coding	50	GC04P073740	1.89529
MIR200C	MicroRNA 200c	RNA Gene	25	GC12P024851	1.89529
CDKN2A	Cyclin Dependent Kinase Inhibitor 2A	Protein Coding	57	GC09M021967	1.87218
CPT1A	Carnitine Palmitoyltransferase 1A	Protein Coding	55	GC11M068754	1.87218
PIK3CB	Phosphatidylinositol-4,5-Bisphosphate 3-Kinase Catalytic Subunit Beta	Protein Coding	55	GC03M138652	1.87218
CLDN1	Claudin 1	Protein Coding	53	GC03M190305	1.87218
MIR204	MicroRNA 204	RNA Gene	26	GC09M070809	1.87218
MIR26A1	MicroRNA 26a-1	RNA Gene	23	GC03P037969	1.87218
AR	Androgen Receptor	Protein Coding	59	GC0XP067544	1.87111
CDKN1A	Cyclin Dependent Kinase Inhibitor 1A	Protein Coding	55	GC06P096237	1.84788
CDKN1B	Cyclin Dependent Kinase Inhibitor 1B	Protein Coding	54	GC12P025212	1.84788
KLF12	KLF Transcription Factor 12	Protein Coding	43	GC13M073686	1.84788
NTRK1	Neurotrophic Receptor Tyrosine Kinase 1	Protein Coding	57	GC01P156815	1.8262
PDGFRB	Platelet Derived Growth Factor Receptor Beta	Protein Coding	60	GC05M150113	1.82218
MYC	MYC Proto-Oncogene, BHLH Transcription Factor	Protein Coding	59	GC08P127735	1.82218
PLAU	Plasminogen Activator, Urokinase	Protein Coding	59	GC10P073909	1.82218
SMAD4	SMAD Family Member 4	Protein Coding	59	GC18P051028	1.82218
PLK1	Polo Like Kinase 1	Protein Coding	58	GC16P024836	1.82218
MUC1	Mucin 1, Cell Surface Associated	Protein Coding	55	GC01M155185	1.82218
LGALS1	Galectin 1	Protein Coding	50	GC22P037675	1.82218
PYCARD	PYD And CARD Domain Containing	Protein Coding	48	GC16M031201	1.82218
SESN2	Sestrin 2	Protein Coding	45	GC01P029072	1.82218
ITGB3	Integrin Subunit Beta 3	Protein Coding	59	GC17P067114	1.82112
KRAS	KRAS Proto-Oncogene, GTPase	Protein Coding	59	GC12M025204	1.82112
BID	BH3 Interacting Domain Death Agonist	Protein Coding	52	GC22M017734	1.79483
THBS1	Thrombospondin 1	Protein Coding	52	GC15P039581	1.79483
HRAS	HRas Proto-Oncogene, GTPase	Protein Coding	59	GC11M004801	1.781
CDK11B	Cyclin Dependent Kinase 11B	Protein Coding	47	GC01M008388	1.76544
CDK11A	Cyclin Dependent Kinase 11A	Protein Coding	46	GC01M001702	1.76544
XIAP	X-Linked Inhibitor Of Apoptosis	Protein Coding	59	GC0XP123859	1.76205
PPARG	Peroxisome Proliferator Activated Receptor Gamma	Protein Coding	60	GC03P012287	1.73348
IL6	Interleukin 6	Protein Coding	58	GC07P022725	1.73348
MYH9	Myosin Heavy Chain 9	Protein Coding	55	GC22M036281	1.69813
CCR7	C-C Motif Chemokine Receptor 7	Protein Coding	51	GC17M054140	1.69813
MSLN	Mesothelin	Protein Coding	50	GC16P014410	1.69813
RAC1	Rac Family Small GTPase 1	Protein Coding	55	GC07P006377	1.69567
GRHL2	Grainyhead Like Transcription Factor 2	Protein Coding	47	GC08P101492	1.69567
BIRC3	Baculoviral IAP Repeat Containing 3	Protein Coding	53	GC11P102317	1.68121
RHOG	Ras Homolog Family Member G	Protein Coding	47	GC11M005066	1.66291
CCAR2	Cell Cycle And Apoptosis Regulator 2	Protein Coding	43	GC08P022604	1.66291
NQO1	NAD(P)H Quinone Dehydrogenase 1	Protein Coding	55	GC16M069706	1.658
MMP13	Matrix Metallopeptidase 13	Protein Coding	57	GC11M102942	1.62432
FAS	Fas Cell Surface Death Receptor	Protein Coding	57	GC10P095615	1.61832
MTA1	Metastasis Associated 1	Protein Coding	50	GC14P105419	1.61832
MYO5A	Myosin VA	Protein Coding	51	GC15M127432	1.6104
EDA2R	Ectodysplasin A2 Receptor	Protein Coding	50	GC0XM066595	1.6104
CCN6	Cellular Communication Network Factor 6	Protein Coding	48	GC06P112053	1.6104
MMP9	Matrix Metallopeptidase 9	Protein Coding	61	GC20P046008	1.59445
ABL1	ABL Proto-Oncogene 1, Non-Receptor Tyrosine Kinase	Protein Coding	59	GC09P130713	1.59445
MAPK11	Mitogen-Activated Protein Kinase 11	Protein Coding	54	GC22M050263	1.59445
SOD2	Superoxide Dismutase 2	Protein Coding	53	GC06M159669	1.59445
PTHLH	Parathyroid Hormone Like Hormone	Protein Coding	52	GC12M027959	1.58893
PDGFB	Platelet Derived Growth Factor Subunit B	Protein Coding	58	GC22M064567	1.57014
GLI2	GLI Family Zinc Finger 2	Protein Coding	56	GC02P120735	1.57014
RIPK1	Receptor Interacting Serine/Threonine Kinase 1	Protein Coding	56	GC06P003375	1.56896
EZH2	Enhancer Of Zeste 2 Polycomb Repressive Complex 2 Subunit	Protein Coding	60	GC07M148807	1.56682
NOTCH1	Notch Receptor 1	Protein Coding	59	GC09M137930	1.55762
CXCR4	C-X-C Motif Chemokine Receptor 4	Protein Coding	59	GC02M136114	1.55697
HMGA1	High Mobility Group AT-Hook 1	Protein Coding	53	GC06P096200	1.54445
SIK2	Salt Inducible Kinase 2	Protein Coding	51	GC11P112033	1.54445
TNFSF10	TNF Superfamily Member 10	Protein Coding	51	GC03M172505	1.54445
ANGPTL2	Angiopoietin Like 2	Protein Coding	44	GC09M127087	1.52161
NTF3	Neurotrophin 3	Protein Coding	51	GC12P024776	1.5171
S100A4	S100 Calcium Binding Protein A4	Protein Coding	51	GC01M153543	1.5171
ETV4	ETS Variant Transcription Factor 4	Protein Coding	49	GC17M043527	1.5171
MIR21	MicroRNA 21	RNA Gene	26	GC17P067479	1.5171
MIR124-1	MicroRNA 124-1	RNA Gene	22	GC08M009903	1.5171
HTRA1	HtrA Serine Peptidase 1	Protein Coding	52	GC10P122461	1.4877
LATS1	Large Tumor Suppressor Kinase 1	Protein Coding	51	GC06M149658	1.4877
CEACAM3	CEA Cell Adhesion Molecule 3	Protein Coding	49	GC19P041796	1.4877
EIF2AK3	Eukaryotic Translation Initiation Factor 2 Alpha Kinase 3	Protein Coding	55	GC02M088556	1.48565
LAMC2	Laminin Subunit Gamma 2	Protein Coding	54	GC01P183186	1.48565
LAMB3	Laminin Subunit Beta 3	Protein Coding	52	GC01M209614	1.48565
LAMA3	Laminin Subunit Alpha 3	Protein Coding	51	GC18P023689	1.48565
CDH2	Cadherin 2	Protein Coding	59	GC18M028543	1.46253
CSNK2A1	Casein Kinase 2 Alpha 1	Protein Coding	57	GC20M000472	1.46253
EDIL3	EGF Like Repeats And Discoidin Domains 3	Protein Coding	47	GC05M083940	1.46253
ZEB2	Zinc Finger E-Box Binding Homeobox 2	Protein Coding	54	GC02M144384	1.45574
TLN1	Talin 1	Protein Coding	49	GC09M035696	1.45574
EPHA2	EPH Receptor A2	Protein Coding	60	GC01M016124	1.43823
SIRT3	Sirtuin 3	Protein Coding	54	GC11M000215	1.43823
OLFM3	Olfactomedin 3	Protein Coding	44	GC01M101802	1.43823
CLU	Clusterin	Protein Coding	54	GC08M027596	1.42039
SPINK1	Serine Peptidase Inhibitor Kazal Type 1	Protein Coding	48	GC05M147825	1.42039
CPEB2	Cytoplasmic Polyadenylation Element Binding Protein 2	Protein Coding	41	GC04P019707	1.42039
NAT1	N-Acetyltransferase 1	Protein Coding	50	GC08P018183	1.41254
TSG101	Tumor Susceptibility 101	Protein Coding	49	GC11M018468	1.41254
MIR200A	MicroRNA 200a	RNA Gene	23	GC01P004662	1.41254
MIR6744	MicroRNA 6744	RNA Gene	9	GC11P001256	1.41254
SERPINA1	Serpin Family A Member 1	Protein Coding	56	GC14M094376	1.39862
AKT3	AKT Serine/Threonine Kinase 3	Protein Coding	61	GC01M243488	1.38518
RELA	RELA Proto-Oncogene, NF-KB Subunit	Protein Coding	59	GC11M065653	1.38518
MAPK14	Mitogen-Activated Protein Kinase 14	Protein Coding	58	GC06P096228	1.38518
RPS6KA1	Ribosomal Protein S6 Kinase A1	Protein Coding	57	GC01P026540	1.38518
TNFRSF1A	TNF Receptor Superfamily Member 1A	Protein Coding	57	GC12M006328	1.38518
FASLG	Fas Ligand	Protein Coding	55	GC01P172628	1.38518
AFP	Alpha Fetoprotein	Protein Coding	53	GC04P073431	1.38518
ITGA8	Integrin Subunit Alpha 8	Protein Coding	52	GC10M015513	1.38518
PBK	PDZ Binding Kinase	Protein Coding	51	GC08M027809	1.38518
SATB1	SATB Homeobox 1	Protein Coding	51	GC03M022412	1.38518
CD63	CD63 Molecule	Protein Coding	50	GC12M055725	1.38518
EEF1A1	Eukaryotic Translation Elongation Factor 1 Alpha 1	Protein Coding	50	GC06M075516	1.38518
NOX4	NADPH Oxidase 4	Protein Coding	50	GC11M089324	1.38518
LTB4R2	Leukotriene B4 Receptor 2	Protein Coding	49	GC14P036256	1.38518
MAVS	Mitochondrial Antiviral Signaling Protein	Protein Coding	46	GC20P004641	1.38518
HRC	Histidine Rich Calcium Binding Protein	Protein Coding	43	GC19M049151	1.38518
MET	MET Proto-Oncogene, Receptor Tyrosine Kinase	Protein Coding	61	GC07P116672	1.38183
CCN2	Cellular Communication Network Factor 2	Protein Coding	53	GC06M131948	1.38027
RHOB	Ras Homolog Family Member B	Protein Coding	51	GC02P020447	1.38027
PPP1R13B	Protein Phosphatase 1 Regulatory Subunit 13B	Protein Coding	44	GC14M103733	1.38027
PLG	Plasminogen	Protein Coding	56	GC06P160702	1.37186
RAF1	Raf-1 Proto-Oncogene, Serine/Threonine Kinase	Protein Coding	61	GC03M012583	1.35579
PARP1	Poly(ADP-Ribose) Polymerase 1	Protein Coding	58	GC01M226360	1.35579
MAPK10	Mitogen-Activated Protein Kinase 10	Protein Coding	56	GC04M085990	1.35579
PRKCQ	Protein Kinase C Theta	Protein Coding	55	GC10M006626	1.35579
RB1	RB Transcriptional Corepressor 1	Protein Coding	55	GC13P048303	1.35579
BRCA2	BRCA2 DNA Repair Associated	Protein Coding	53	GC13P032315	1.35579
HAVCR2	Hepatitis A Virus Cellular Receptor 2	Protein Coding	52	GC05M157063	1.35579
SP1	Sp1 Transcription Factor	Protein Coding	52	GC12P053380	1.35579
VTN	Vitronectin	Protein Coding	51	GC17M053597	1.35579
DOCK1	Dedicator Of Cytokinesis 1	Protein Coding	50	GC10P126905	1.35579
PDCD4	Programmed Cell Death 4	Protein Coding	50	GC10P110871	1.35579
INHBB	Inhibin Subunit Beta B	Protein Coding	48	GC02P124609	1.35579
PRPF4B	Pre-MRNA Processing Factor 4B	Protein Coding	48	GC06P004021	1.35579
RANBP9	RAN Binding Protein 9	Protein Coding	48	GC06M013621	1.35579
SESN1	Sestrin 1	Protein Coding	47	GC06M108986	1.35579
SESN3	Sestrin 3	Protein Coding	44	GC11M103743	1.35579
ZBTB7A	Zinc Finger And BTB Domain Containing 7A	Protein Coding	44	GC19M007600	1.35579
CD24	CD24 Molecule	Protein Coding	41	GC06M106969	1.35579
MIR141	MicroRNA 141	RNA Gene	24	GC12P024853	1.35579
ELANE	Elastase, Neutrophil Expressed	Protein Coding	58	GC19P004053	1.33267
IDH1	Isocitrate Dehydrogenase (NADP(+)) 1	Protein Coding	60	GC02M208236	1.32383
KDR	Kinase Insert Domain Receptor	Protein Coding	60	GC04M055078	1.32383
MDM2	MDM2 Proto-Oncogene	Protein Coding	59	GC12P068808	1.32383
NFE2L2	NFE2 Like BZIP Transcription Factor 2	Protein Coding	58	GC02M177227	1.32383
ZEB1	Zinc Finger E-Box Binding Homeobox 1	Protein Coding	56	GC10P031318	1.32383
KL	Klotho	Protein Coding	55	GC13P033016	1.32383
CRYAB	Crystallin Alpha B	Protein Coding	53	GC11M111908	1.32383
PRKCI	Protein Kinase C Iota	Protein Coding	53	GC03P170222	1.32383
FGF2	Fibroblast Growth Factor 2	Protein Coding	52	GC04P122826	1.32383
HK2	Hexokinase 2	Protein Coding	52	GC02P074833	1.32383
LTF	Lactotransferrin	Protein Coding	52	GC03M046435	1.32383
EPHB6	EPH Receptor B6	Protein Coding	51	GC07P150919	1.32383
IQGAP1	IQ Motif Containing GTPase Activating Protein 1	Protein Coding	50	GC15P090388	1.32383
MGAT5	Alpha-1,6-Mannosylglycoprotein 6-Beta-N-Acetylglucosaminyltransferase	Protein Coding	48	GC02P134119	1.32383
SDCBP	Syndecan Binding Protein	Protein Coding	47	GC08P058539	1.32383
ABHD2	Abhydrolase Domain Containing 2, Acylglycerol Lipase	Protein Coding	46	GC15P089087	1.32383
SPIB	Spi-B Transcription Factor	Protein Coding	46	GC19P050418	1.32383
TRIM31	Tripartite Motif Containing 31	Protein Coding	44	GC06M074817	1.32383
MIR1827	MicroRNA 1827	RNA Gene	13	GC12P100189	1.32383
PDGFRA	Platelet Derived Growth Factor Receptor Alpha	Protein Coding	60	GC04P054229	1.28848
TLR3	Toll Like Receptor 3	Protein Coding	58	GC04P186059	1.28848
NRAS	NRAS Proto-Oncogene, GTPase	Protein Coding	57	GC01M114704	1.28848
PLAT	Plasminogen Activator, Tissue Type	Protein Coding	56	GC08M042174	1.28848
ROCK1	Rho Associated Coiled-Coil Containing Protein Kinase 1	Protein Coding	56	GC18M020946	1.28848
VEGFA	Vascular Endothelial Growth Factor A	Protein Coding	56	GC06P043770	1.28848
CASP10	Caspase 10	Protein Coding	55	GC02P201182	1.28848
PAK4	P21 (RAC1) Activated Kinase 4	Protein Coding	55	GC19P039125	1.28848
IL1RAP	Interleukin 1 Receptor Accessory Protein	Protein Coding	53	GC03P190514	1.28848
PIN1	Peptidylprolyl Cis/Trans Isomerase, NIMA-Interacting 1	Protein Coding	53	GC19P009835	1.28848
YWHAZ	Tyrosine 3-Monooxygenase/Tryptophan 5-Monooxygenase Activation Protein Zeta	Protein Coding	53	GC08M100917	1.28848
TWIST1	Twist Family BHLH Transcription Factor 1	Protein Coding	52	GC07M019020	1.28848
UBE2C	Ubiquitin Conjugating Enzyme E2 C	Protein Coding	52	GC20P045812	1.28848
BMP6	Bone Morphogenetic Protein 6	Protein Coding	51	GC06P007726	1.28848
ELK1	ETS Transcription Factor ELK1	Protein Coding	50	GC0XM047635	1.28848
BNIP3L	BCL2 Interacting Protein 3 Like	Protein Coding	49	GC08P026383	1.28848
KDM3A	Lysine Demethylase 3A	Protein Coding	49	GC02P086440	1.28848
BNIP3	BCL2 Interacting Protein 3	Protein Coding	47	GC10M131966	1.28848
PRDX4	Peroxiredoxin 4	Protein Coding	47	GC0XP023665	1.28848
LMO3	LIM Domain Only 3	Protein Coding	45	GC12M016548	1.28848
ZNF32	Zinc Finger Protein 32	Protein Coding	40	GC10M043643	1.28848
MIR200B	MicroRNA 200b	RNA Gene	24	GC01P001167	1.28848
MIR525	MicroRNA 525	RNA Gene	19	GC19P053697	1.28848
MIR363	MicroRNA 363	RNA Gene	17	GC0XM134346	1.28848
TUBB3	Tubulin Beta 3 Class III	Protein Coding	55	GC16P091753	1.27064
HSP90B1	Heat Shock Protein 90 Beta Family Member 1	Protein Coding	53	GC12P103930	1.27064
PTPN11	Protein Tyrosine Phosphatase Non-Receptor Type 11	Protein Coding	61	GC12P112418	1.24835
SLC2A1	Solute Carrier Family 2 Member 1	Protein Coding	60	GC01M042925	1.24835
HMOX1	Heme Oxygenase 1	Protein Coding	59	GC22P035380	1.24835
PRKACA	Protein Kinase CAMP-Activated Catalytic Subunit Alpha	Protein Coding	59	GC19M014868	1.24835
PAK3	P21 (RAC1) Activated Kinase 3	Protein Coding	57	GC0XP110944	1.24835
CD36	CD36 Molecule	Protein Coding	56	GC07P080369	1.24835
PIK3R2	Phosphoinositide-3-Kinase Regulatory Subunit 2	Protein Coding	56	GC19P018153	1.24835
PPP2CA	Protein Phosphatase 2 Catalytic Subunit Alpha	Protein Coding	56	GC05M134194	1.24835
CASP6	Caspase 6	Protein Coding	55	GC04M109688	1.24835
PAK2	P21 (RAC1) Activated Kinase 2	Protein Coding	55	GC03P196739	1.24835
CDH3	Cadherin 3	Protein Coding	54	GC16P068637	1.24835
PTK6	Protein Tyrosine Kinase 6	Protein Coding	54	GC20M063528	1.24835
LPAR1	Lysophosphatidic Acid Receptor 1	Protein Coding	53	GC09M110873	1.24835
LRP1	LDL Receptor Related Protein 1	Protein Coding	53	GC12P057128	1.24835
TCF7L2	Transcription Factor 7 Like 2	Protein Coding	53	GC10P112950	1.24835
TGFBR3	Transforming Growth Factor Beta Receptor 3	Protein Coding	53	GC01M091680	1.24835
EEF2K	Eukaryotic Elongation Factor 2 Kinase	Protein Coding	52	GC16P024788	1.24835
GLO1	Glyoxalase I	Protein Coding	52	GC06M075079	1.24835
RBL2	RB Transcriptional Corepressor Like 2	Protein Coding	52	GC16P053433	1.24835
SIRPA	Signal Regulatory Protein Alpha	Protein Coding	52	GC20P001894	1.24835
CEACAM1	CEA Cell Adhesion Molecule 1	Protein Coding	51	GC19M042507	1.24835
GDF2	Growth Differentiation Factor 2	Protein Coding	51	GC10P047322	1.24835
TRAF2	TNF Receptor Associated Factor 2	Protein Coding	51	GC09P136881	1.24835
ADCY10	Adenylate Cyclase 10	Protein Coding	50	GC01M167809	1.24835
IL17A	Interleukin 17A	Protein Coding	50	GC06P052186	1.24835
VPS37A	VPS37A Subunit Of ESCRT-I	Protein Coding	49	GC08P017246	1.24835
TNFRSF12A	TNF Receptor Superfamily Member 12A	Protein Coding	48	GC16P003018	1.24835
APOBEC3G	Apolipoprotein B MRNA Editing Enzyme Catalytic Subunit 3G	Protein Coding	47	GC22P047510	1.24835
BAG1	BAG Cochaperone 1	Protein Coding	47	GC09M033245	1.24835
COL13A1	Collagen Type XIII Alpha 1 Chain	Protein Coding	47	GC10P069801	1.24835
MNX1	Motor Neuron And Pancreas Homeobox 1	Protein Coding	47	GC07M156994	1.24835
RAD9A	RAD9 Checkpoint Clamp Component A	Protein Coding	46	GC11P071635	1.24835
IFI27	Interferon Alpha Inducible Protein 27	Protein Coding	44	GC14P094104	1.24835
MEGF11	Multiple EGF Like Domains 11	Protein Coding	44	GC15M065895	1.24835
ITPRIP	Inositol 1,4,5-Trisphosphate Receptor Interacting Protein	Protein Coding	41	GC10M104309	1.24835
BCL2L15	BCL2 Like 15	Protein Coding	38	GC01M113876	1.24835
NOTCH3	Notch Receptor 3	Protein Coding	58	GC19M015159	1.20076
PTPN1	Protein Tyrosine Phosphatase Non-Receptor Type 1	Protein Coding	57	GC20P050510	1.20076
GLUD1	Glutamate Dehydrogenase 1	Protein Coding	56	GC10M087050	1.20076
SIRT1	Sirtuin 1	Protein Coding	56	GC10P067884	1.20076
FASN	Fatty Acid Synthase	Protein Coding	55	GC17M082078	1.20076
RPS6KB1	Ribosomal Protein S6 Kinase B1	Protein Coding	55	GC17P059893	1.20076
TPM1	Tropomyosin 1	Protein Coding	55	GC15P129539	1.20076
PPP2R1A	Protein Phosphatase 2 Scaffold Subunit Aalpha	Protein Coding	54	GC19P076715	1.20076
COL4A2	Collagen Type IV Alpha 2 Chain	Protein Coding	53	GC13P110305	1.20076
CTNND1	Catenin Delta 1	Protein Coding	52	GC11P058242	1.20076
CD151	CD151 Molecule (Raph Blood Group)	Protein Coding	51	GC11P002266	1.20076
MMP11	Matrix Metallopeptidase 11	Protein Coding	51	GC22P023768	1.20076
SEMA7A	Semaphorin 7A (John Milton Hagen Blood Group)	Protein Coding	51	GC15M074409	1.20076
PPP2R2A	Protein Phosphatase 2 Regulatory Subunit Balpha	Protein Coding	50	GC08P026292	1.20076
ARHGEF7	Rho Guanine Nucleotide Exchange Factor 7	Protein Coding	49	GC13P111114	1.20076
CCN1	Cellular Communication Network Factor 1	Protein Coding	47	GC01P085581	1.20076
BST2	Bone Marrow Stromal Cell Antigen 2	Protein Coding	46	GC19M017403	1.20076
PPP2R5A	Protein Phosphatase 2 Regulatory Subunit B'Alpha	Protein Coding	46	GC01P212285	1.20076
PPP2R2D	Protein Phosphatase 2 Regulatory Subunit Bdelta	Protein Coding	42	GC10P131900	1.20076
CCDC178	Coiled-Coil Domain Containing 178	Protein Coding	36	GC18M032937	1.20076
MIR10A	MicroRNA 10a	RNA Gene	24	GC17M048579	1.20076
MIR30B	MicroRNA 30b	RNA Gene	24	GC08M134800	1.20076
MIR30C1	MicroRNA 30c-1	RNA Gene	24	GC01P040757	1.20076
SHC1	SHC Adaptor Protein 1	Protein Coding	50	GC01M154962	1.18695
BUB1	BUB1 Mitotic Checkpoint Serine/Threonine Kinase	Protein Coding	56	GC02M110637	1.13873
CDC25C	Cell Division Cycle 25C	Protein Coding	54	GC05M138285	1.13873
CDK1	Cyclin Dependent Kinase 1	Protein Coding	54	GC10P060772	1.13873
BUB3	BUB3 Mitotic Checkpoint Protein	Protein Coding	53	GC10P123154	1.13873
ITGB5	Integrin Subunit Beta 5	Protein Coding	53	GC03M124761	1.13873
SETD2	SET Domain Containing 2, Histone Lysine Methyltransferase	Protein Coding	53	GC03M047033	1.13873
FER	FER Tyrosine Kinase	Protein Coding	52	GC05P108747	1.13873
SLCO1B3	Solute Carrier Organic Anion Transporter Family Member 1B3	Protein Coding	52	GC12P020810	1.13873
TP73	Tumor Protein P73	Protein Coding	52	GC01P003652	1.13873
MAD2L1	Mitotic Arrest Deficient 2 Like 1	Protein Coding	51	GC04M120055	1.13873
DLG1	Discs Large MAGUK Scaffold Protein 1	Protein Coding	50	GC03M197042	1.13873
PDCD6IP	Programmed Cell Death 6 Interacting Protein	Protein Coding	50	GC03P033798	1.13873
BCL2L2	BCL2 Like 2	Protein Coding	49	GC14P036459	1.13873
TDGF1	Teratocarcinoma-Derived Growth Factor 1	Protein Coding	49	GC03P047848	1.13873
EDAR	Ectodysplasin A Receptor	Protein Coding	48	GC02M108894	1.13873
SH3GLB1	SH3 Domain Containing GRB2 Like, Endophilin B1	Protein Coding	48	GC01P086704	1.13873
SCRIB	Scribble Planar Cell Polarity Protein	Protein Coding	46	GC08M144302	1.13873
DYNLL2	Dynein Light Chain LC8-Type 2	Protein Coding	44	GC17P058083	1.13873
SNAI2	Snail Family Transcriptional Repressor 2	Protein Coding	51	GC08M048917	1.10724
BAG4	BAG Cochaperone 4	Protein Coding	46	GC08P038176	1.06671
TSC2	TSC Complex Subunit 2	Protein Coding	56	GC16P014467	0.999804
F10	Coagulation Factor X	Protein Coding	57	GC13P113122	0.988975
F3	Coagulation Factor III, Tissue Factor	Protein Coding	52	GC01M094624	0.988975
ADAMTSL1	ADAMTS Like 1	Protein Coding	49	GC09P017906	0.988975
SERPINB1	Serpin Family B Member 1	Protein Coding	47	GC06M003298	0.988975
MIR181A1	MicroRNA 181a-1	RNA Gene	21	GC01M198860	0.988975
MAP3K1	Mitogen-Activated Protein Kinase Kinase Kinase 1	Protein Coding	56	GC05P056815	0.970011
CTBP1	C-Terminal Binding Protein 1	Protein Coding	53	GC04M001211	0.970011
MAP3K7	Mitogen-Activated Protein Kinase Kinase Kinase 7	Protein Coding	57	GC06M090513	0.952207
CEACAM4	CEA Cell Adhesion Molecule 4	Protein Coding	41	GC19M073617	0.929885
PRKD1	Protein Kinase D1	Protein Coding	56	GC14M029576	0.923939
PXN	Paxillin	Protein Coding	52	GC12M120210	0.923939
MALAT1	Metastasis Associated Lung Adenocarcinoma Transcript 1	RNA Gene	27	GC11P071416	0.918418
GSTP1	Glutathione S-Transferase Pi 1	Protein Coding	57	GC11P067583	0.882288
PRDX1	Peroxiredoxin 1	Protein Coding	56	GC01M045552	0.882288
SERPINE1	Serpin Family E Member 1	Protein Coding	57	GC07P101127	0.851106
FOXO3	Forkhead Box O3	Protein Coding	53	GC06P108559	0.848717
CRABP2	Cellular Retinoic Acid Binding Protein 2	Protein Coding	50	GC01M156701	0.846588
ACTG1	Actin Gamma 1	Protein Coding	55	GC17M081509	0.820259
ARHGDIA	Rho GDP Dissociation Inhibitor Alpha	Protein Coding	53	GC17M081867	0.820259
EZR	Ezrin	Protein Coding	53	GC06M158765	0.820259
SLC39A6	Solute Carrier Family 39 Member 6	Protein Coding	47	GC18M036108	0.820259
BIN1	Bridging Integrator 1	Protein Coding	53	GC02M127048	0.817197
TIAM1	TIAM Rac1 Associated GEF 1	Protein Coding	52	GC21M031118	0.817197
PDPK1	3-Phosphoinositide Dependent Protein Kinase 1	Protein Coding	55	GC16P002537	0.81098
SMAD7	SMAD Family Member 7	Protein Coding	51	GC18M048919	0.785237
NTRK3	Neurotrophic Receptor Tyrosine Kinase 3	Protein Coding	59	GC15M087859	0.749885
RHOC	Ras Homolog Family Member C	Protein Coding	48	GC01M112701	0.749885
CASP2	Caspase 2	Protein Coding	53	GC07P150926	0.74203
IKBKG	Inhibitor Of Nuclear Factor Kappa B Kinase Regulatory Subunit Gamma	Protein Coding	55	GC0XP154541	0.740426
TFDP1	Transcription Factor Dp-1	Protein Coding	49	GC13P113584	0.740426
CRYBA1	Crystallin Beta A1	Protein Coding	46	GC17P029246	0.740426
TNC	Tenascin C	Protein Coding	56	GC09M115019	0.714674
IRF6	Interferon Regulatory Factor 6	Protein Coding	50	GC01M209785	0.714674
HOTAIR	HOX Transcript Antisense RNA	RNA Gene	27	GC12M053962	0.709759
GNE	Glucosamine (UDP-N-Acetyl)-2-Epimerase/N-Acetylmannosamine Kinase	Protein Coding	48	GC09M036214	0.685284
XAF1	XIAP Associated Factor 1	Protein Coding	46	GC17P006757	0.685284
SFRP1	Secreted Frizzled Related Protein 1	Protein Coding	51	GC08M041262	0.670507
MAP2K2	Mitogen-Activated Protein Kinase Kinase 2	Protein Coding	61	GC19M004090	0.662163
CSK	C-Terminal Src Kinase	Protein Coding	53	GC15P074782	0.662163
PIK3C2B	Phosphatidylinositol-4-Phosphate 3-Kinase Catalytic Subunit Type 2 Beta	Protein Coding	53	GC01M204422	0.662163
ENDOG	Endonuclease G	Protein Coding	50	GC09P128818	0.662163
RACK1	Receptor For Activated C Kinase 1	Protein Coding	50	GC05M182037	0.662163
TAGLN	Transgelin	Protein Coding	50	GC11P117199	0.662163
FOXC2	Forkhead Box C2	Protein Coding	49	GC16P086614	0.662163
ARHGDIB	Rho GDP Dissociation Inhibitor Beta	Protein Coding	48	GC12M014942	0.662163
FBLIM1	Filamin Binding LIM Protein 1	Protein Coding	44	GC01P015756	0.662163
CCDC80	Coiled-Coil Domain Containing 80	Protein Coding	43	GC03M112604	0.662163
LDHA	Lactate Dehydrogenase A	Protein Coding	57	GC11P018394	0.617972
ANXA2	Annexin A2	Protein Coding	55	GC15M060347	0.617972
BLNK	B Cell Linker	Protein Coding	53	GC10M096264	0.617972
SPP1	Secreted Phosphoprotein 1	Protein Coding	53	GC04P087975	0.617972
SMARCE1	SWI/SNF Related, Matrix Associated, Actin Dependent Regulator Of Chromatin, Subfamily E, Member 1	Protein Coding	51	GC17M040624	0.617972
QSOX1	Quiescin Sulfhydryl Oxidase 1	Protein Coding	46	GC01P180154	0.617972
RBFOX2	RNA Binding Fox-1 Homolog 2	Protein Coding	46	GC22M035738	0.617972
RPS6KA3	Ribosomal Protein S6 Kinase A3	Protein Coding	59	GC0XM020149	0.577846
CDC42	Cell Division Cycle 42	Protein Coding	57	GC01P022052	0.577846
JUP	Junction Plakoglobin	Protein Coding	55	GC17M041754	0.577846
MAOA	Monoamine Oxidase A	Protein Coding	55	GC0XP043654	0.577846
PIP5K1C	Phosphatidylinositol-4-Phosphate 5-Kinase Type 1 Gamma	Protein Coding	55	GC19M007580	0.577846
ATF2	Activating Transcription Factor 2	Protein Coding	54	GC02M175072	0.577846
NKX2-1	NK2 Homeobox 1	Protein Coding	53	GC14M036516	0.577846
NDRG1	N-Myc Downstream Regulated 1	Protein Coding	52	GC08M133237	0.577846
OCLN	Occludin	Protein Coding	51	GC05P069492	0.577846
ID2	Inhibitor Of DNA Binding 2	Protein Coding	50	GC02P008678	0.577846
CEACAM8	CEA Cell Adhesion Molecule 8	Protein Coding	45	GC19M042580	0.577846
PITPNC1	Phosphatidylinositol Transfer Protein Cytoplasmic 1	Protein Coding	43	GC17P067377	0.577846
AFAP1L1	Actin Filament Associated Protein 1 Like 1	Protein Coding	42	GC05P149271	0.577846
INSR	Insulin Receptor	Protein Coding	60	GC19M007112	0.530249
HSPB1	Heat Shock Protein Family B (Small) Member 1	Protein Coding	59	GC07P076302	0.530249
NGF	Nerve Growth Factor	Protein Coding	58	GC01M115285	0.530249
GSK3B	Glycogen Synthase Kinase 3 Beta	Protein Coding	57	GC03M119821	0.530249
PCNA	Proliferating Cell Nuclear Antigen	Protein Coding	57	GC20M005114	0.530249
KRT14	Keratin 14	Protein Coding	53	GC17M041582	0.530249
SPHK1	Sphingosine Kinase 1	Protein Coding	53	GC17P076376	0.530249
TP63	Tumor Protein P63	Protein Coding	53	GC03P189598	0.530249
CTNNA1	Catenin Alpha 1	Protein Coding	52	GC05P138613	0.530249
EHMT2	Euchromatic Histone Lysine Methyltransferase 2	Protein Coding	52	GC06M031879	0.530249
SIRT6	Sirtuin 6	Protein Coding	52	GC19M004174	0.530249
FOXA1	Forkhead Box A1	Protein Coding	51	GC14M037589	0.530249
OGT	O-Linked N-Acetylglucosamine (GlcNAc) Transferase	Protein Coding	51	GC0XP071534	0.530249
RAC3	Rac Family Small GTPase 3	Protein Coding	51	GC17P082031	0.530249
ACP1	Acid Phosphatase 1	Protein Coding	50	GC02P000435	0.530249
STK38	Serine/Threonine Kinase 38	Protein Coding	49	GC06M036493	0.530249
MUC4	Mucin 4, Cell Surface Associated	Protein Coding	48	GC03M195746	0.530249
RHOQ	Ras Homolog Family Member Q	Protein Coding	48	GC02P046543	0.530249
SRSF3	Serine And Arginine Rich Splicing Factor 3	Protein Coding	47	GC06P096234	0.530249
GKN1	Gastrokine 1	Protein Coding	46	GC02P068974	0.530249
ONECUT1	One Cut Homeobox 1	Protein Coding	46	GC15M125663	0.530249
S100A7	S100 Calcium Binding Protein A7	Protein Coding	46	GC01M153457	0.530249
MIR107	MicroRNA 107	RNA Gene	23	GC10M089604	0.530249
MIR630	MicroRNA 630	RNA Gene	14	GC15P072587	0.530249
DNMT1	DNA Methyltransferase 1	Protein Coding	59	GC19M010133	0.46822
LCK	LCK Proto-Oncogene, Src Family Tyrosine Kinase	Protein Coding	59	GC01P032251	0.46822
MERTK	MER Proto-Oncogene, Tyrosine Kinase	Protein Coding	59	GC02P111898	0.46822
UCHL1	Ubiquitin C-Terminal Hydrolase L1	Protein Coding	59	GC04P041256	0.46822
CDK2	Cyclin Dependent Kinase 2	Protein Coding	58	GC12P055966	0.46822
MMP3	Matrix Metallopeptidase 3	Protein Coding	57	GC11M102835	0.46822
ACTB	Actin Beta	Protein Coding	56	GC07M005527	0.46822
BRCA1	BRCA1 DNA Repair Associated	Protein Coding	56	GC17M043044	0.46822
NOS2	Nitric Oxide Synthase 2	Protein Coding	56	GC17M027756	0.46822
SLC2A2	Solute Carrier Family 2 Member 2	Protein Coding	56	GC03M170996	0.46822
USP9X	Ubiquitin Specific Peptidase 9 X-Linked	Protein Coding	55	GC0XP041085	0.46822
FYN	FYN Proto-Oncogene, Src Family Tyrosine Kinase	Protein Coding	53	GC06M111660	0.46822
HSPA1A	Heat Shock Protein Family A (Hsp70) Member 1A	Protein Coding	53	GC06P096117	0.46822
ROR1	Receptor Tyrosine Kinase Like Orphan Receptor 1	Protein Coding	53	GC01P063774	0.46822
HTRA2	HtrA Serine Peptidase 2	Protein Coding	52	GC02P074529	0.46822
SKI	SKI Proto-Oncogene	Protein Coding	52	GC01P004710	0.46822
C5AR1	Complement C5a Receptor 1	Protein Coding	51	GC19P047290	0.46822
CLDN18	Claudin 18	Protein Coding	51	GC03P137998	0.46822
LATS2	Large Tumor Suppressor Kinase 2	Protein Coding	51	GC13M020973	0.46822
PRDM1	PR/SET Domain 1	Protein Coding	51	GC06P105993	0.46822
SNAI1	Snail Family Transcriptional Repressor 1	Protein Coding	51	GC20P049982	0.46822
SPTA1	Spectrin Alpha, Erythrocytic 1	Protein Coding	51	GC01M158610	0.46822
TJP1	Tight Junction Protein 1	Protein Coding	51	GC15M029699	0.46822
TPP2	Tripeptidyl Peptidase 2	Protein Coding	51	GC13P102596	0.46822
XRCC5	X-Ray Repair Cross Complementing 5	Protein Coding	51	GC02P216107	0.46822
THY1	Thy-1 Cell Surface Antigen	Protein Coding	50	GC11M119417	0.46822
DOK2	Docking Protein 2	Protein Coding	49	GC08M021908	0.46822
SERPINB5	Serpin Family B Member 5	Protein Coding	49	GC18P063476	0.46822
CDX2	Caudal Type Homeobox 2	Protein Coding	48	GC13M027962	0.46822
CENPF	Centromere Protein F	Protein Coding	48	GC01P214603	0.46822
IKZF3	IKAROS Family Zinc Finger 3	Protein Coding	48	GC17M054088	0.46822
S100A11	S100 Calcium Binding Protein A11	Protein Coding	48	GC01M152032	0.46822
SNCG	Synuclein Gamma	Protein Coding	48	GC10P095537	0.46822
SRPX2	Sushi Repeat Containing Protein X-Linked 2	Protein Coding	48	GC0XP100648	0.46822
USP11	Ubiquitin Specific Peptidase 11	Protein Coding	48	GC0XP047232	0.46822
ELAVL1	ELAV Like RNA Binding Protein 1	Protein Coding	47	GC19M007958	0.46822
HOXA10	Homeobox A10	Protein Coding	47	GC07M027717	0.46822
LGALS8	Galectin 8	Protein Coding	47	GC01P236518	0.46822
SLPI	Secretory Leukocyte Peptidase Inhibitor	Protein Coding	47	GC20M045252	0.46822
CLIC4	Chloride Intracellular Channel 4	Protein Coding	46	GC01P024745	0.46822
HTRA3	HtrA Serine Peptidase 3	Protein Coding	45	GC04P008269	0.46822
EFHD2	EF-Hand Domain Family Member D2	Protein Coding	44	GC01P015409	0.46822
IRX1	Iroquois Homeobox 1	Protein Coding	44	GC05P003596	0.46822
CXCL14	C-X-C Motif Chemokine Ligand 14	Protein Coding	43	GC05M135617	0.46822
KIF18A	Kinesin Family Member 18A	Protein Coding	43	GC11M028020	0.46822
ZG16B	Zymogen Granule Protein 16B	Protein Coding	42	GC16P014506	0.46822
SBSN	Suprabasin	Protein Coding	39	GC19M076252	0.46822
MIR223	MicroRNA 223	RNA Gene	25	GC0XP066018	0.46822
MIR99A	MicroRNA 99a	RNA Gene	24	GC21P016539	0.46822
MIR503	MicroRNA 503	RNA Gene	22	GC0XM134708	0.46822
MIR451A	MicroRNA 451a	RNA Gene	19	GC17M028861	0.46822
MIR7-1	MicroRNA 7-1	RNA Gene	19	GC09M099989	0.46822
SNORA80E	Small Nucleolar RNA, H/ACA Box 80E	RNA Gene	18	GC01M155919	0.46822
BMI1	BMI1 Proto-Oncogene, Polycomb Ring Finger	Protein Coding	50	GC10P022326	0.450382
KIF14	Kinesin Family Member 14	Protein Coding	48	GC01M200551	0.450382
NKX3-1	NK3 Homeobox 1	Protein Coding	47	GC08M023678	0.450382
PECAM1	Platelet And Endothelial Cell Adhesion Molecule 1	Protein Coding	47	GC17M064319	0.449256
GZMB	Granzyme B	Protein Coding	54	GC14M024630	0.423562
