## Supplemental Table 3 for "KIF18A in HCC Metastasis: Dual Role in Anoikis Resistance and Chromosome Instability"

KIF18A
SPP1
HMOX1
PLK1
SERPINE1
BUB1
SLC2A2
EZH2
NDRG1
MAD2L1
PBK
HK2
NKX3-1
CDK1
KIF14
CD24
BIRC5
CENPF
MCL1
MMP3
HGF
HMGA1
CDC25C
ETV4
UCHL1
EPHA2
EGF
UBE2C
AR
PDGFRA
SPTA1
HTRA3
DNMT1
SPHK1
PDK4
ANXA2
C5AR1
ITGA3
CRYAB
CDX2
LAMA3
